# Tissue- and Age-Specific Transcriptomic and Metabolomic Analysis Reveals Regulatory Mechanisms of Ginsenoside Biosynthesis in *Panax notoginseng*

**DOI:** 10.64898/2026.03.02.708933

**Authors:** Wei Li, Yiduo Wang, Fugang Wei, Gao Xiong, Zhongjian Chen, Lizhi Gao

**Author notes:** These authors contributed equally to this work (Wei Li, Yiduo Wang).

## Abstract

Ginsenosides are the primary bioactive compounds in *Panax notoginseng*, but the transcriptional mechanisms governing their tissue- and age-dependent accumulation remain elusive. Here, we integrated targeted metabolomics with transcriptome profiling across four tissues (root, stem, leaf, and flower) and three developmental stages (1–3 years) to investigate the spatiotemporal regulation of ginsenoside biosynthesis. We observed distinct tissue- and age-specific accumulation patterns: roots exhibited a progressive increase in total ginsenoside content during the second and third years, while flowers preferentially accumulated rare protopanaxadiol-type ginsenosides such as Rg3-2. Transcriptomic analysis revealed extensive differential gene expression across tissues and stages, particularly in roots during late development. Clustering and transcription factor (TF) enrichment analyses identified multiple tissue-associated regulatory modules. Four TFs—*AT3G12130*, *SPL9*, *MYB33*, and *SPL1*—emerged as core candidates based on coordinated expression, promoter motif enrichment, and functional annotation of predicted target genes. Motif analysis further linked these TFs to key biosynthetic genes involved in triterpenoid oxidation and glycosylation, including *CYP716A53v2* and *CYP716A47*. Together, these findings suggest that tissue-specific ginsenoside accumulation in *P. notoginseng* is associated with coordinated transcriptional regulation of biosynthetic enzymes. This study provides a transcriptomic framework for understanding spatial regulation in ginsenoside biosynthesis and identifies candidate regulators for future functional validation and metabolic engineering.
