## Supplementary Tables for "Tissue- and Age-Specific Transcriptomic and Metabolomic Analysis Reveals Regulatory Mechanisms of Ginsenoside Biosynthesis in *Panax notoginseng*"

### Sheet: Table S1
Table S1. Summary of RNA-seq read alignment statistics.
Year	Replicate	Tissue	Total_Reads	Unique_Reads	Mapping_Ratio
One	1	Leaf	22078529	16424334	0.899
One	1	Root	16874310	13318590	0.9492
One	1	Stem	16244490	12319063	0.9509
One	2	Leaf	18559082	14139326	0.9053
One	2	Root	20350695	16354374	0.9497
One	2	Stem	16462456	13271772	0.9451
One	3	Leaf	19569628	16586555	0.9485
One	3	Root	18799685	15239001	0.9426
One	3	Stem	17293553	14437606	0.9478
Two	1	Flower	19097601	16029809	0.9507
Two	1	Leaf	20054871	16015595	0.9564
Two	1	Root	24195874	18569104	0.8996
Two	1	Stem	16890700	13220674	0.9502
Two	2	Flower	15242956	12165138	0.9089
Two	2	Leaf	16976872	13776057	0.946
Two	2	Root	22127910	17879558	0.9398
Two	2	Stem	20381940	16953102	0.9489
Two	3	Flower	20515756	16915303	0.9447
Two	3	Leaf	17228572	13967221	0.9435
Two	3	Root	24351546	18160272	0.8834
Two	3	Stem	17753851	14837903	0.9508
Three	1	Flower	19567974	16180329	0.9445
Three	1	Leaf	23721531	19107403	0.9365
Three	1	Root	22141764	16488039	0.9268
Three	1	Stem	21976998	18037490	0.9465
Three	2	Flower	19438399	16031207	0.9424
Three	2	Leaf	17040370	13773571	0.9367
Three	2	Root	23894767	18674542	0.925
Three	2	Stem	17126366	14091546	0.9436
Three	3	Flower	21140647	17491647	0.9449
Three	3	Leaf	24141935	18878885	0.9586
Three	3	Root	24660578	18992641	0.9194
Three	3	Stem	20693724	16974712	0.9408

### Sheet: Table S2
Table S2. Functional annotation of putative target genes regulated by core transcription factors.
Cluster	Factor	Target Gene	Enzyme	Chr_Motif	Start_Motif	End_Motif	Fimo_p	Percent.Gene. with.Motif	GO Term Annotation
C13	SPL1(SBP)	Pno01G000715	*	1	11846343	11846352	0.000108	0.9506	oxidoreductase activity, acting on NAD(P)H, quinone or similar compound as acceptor;
C13	SPL1(SBP)	Pno01G000742	*	1	12422520	12422529	0.000108	0.9506	diterpenoid biosynthetic process;
C13	SPL1(SBP)	Pno01G001066	*	1	17922237	17922246	0.000108	0.9506	terpenoid biosynthetic process;oxidoreductase activity;
C13	SPL1(SBP)	Pno01G001545	*	1	27104833	27104842	0.000108	0.9506	isoprenoid biosynthetic process;terpenoid metabolic process;
C13	SPL1(SBP)	Pno02G000382	*	2	6724007	6724016	0.000108	0.9506	secondary metabolite biosynthetic process;
C13	SPL1(SBP)	Pno02G000490	*	2	8635482	8635491	0.000108	0.9506	monooxygenase activity;terpenoid biosynthetic process;oxidoreductase activity, acting on paired donors, with incorporation or reduction of molecular oxygen;
C13	SPL1(SBP)	Pno02G005885	*	2	196390206	196390215	0.000108	0.9506	oxidoreductase activity;
C13	SPL1(SBP)	Pno03G001067	*	3	22674256	22674265	0.000108	0.9506	isoprenoid biosynthetic process;
C13	SPL1(SBP)	Pno03G005165	*	3	195680175	195680184	0.000108	0.9506	oxidoreductase activity;
C13	SPL1(SBP)	Pno04G000589	*	4	19906655	19906664	0.000108	0.9506	pentacyclic triterpenoid metabolic process;triterpenoid biosynthetic process;
C13	SPL1(SBP)	Pno04G004503	*	4	178371221	178371230	0.000108	0.9506	terpenoid metabolic process;soyasaponin III rhamnosyltransferase activity;isoprenoid biosynthetic process;UDP-glycosyltransferase activity;
C13	SPL1(SBP)	Pno04G004527	*	4	179017555	179017564	0.000108	0.9506	UDP-glycosyltransferase activity;isoprenoid biosynthetic process;soyasaponin III rhamnosyltransferase activity;terpenoid metabolic process;
C13	SPL1(SBP)	Pno04G006096	*	4	206859423	206859432	0.000108	0.9506	secondary metabolite biosynthetic process;
C13	SPL1(SBP)	Pno04G006129	*	4	207377737	207377746	0.000108	0.9506	oxidoreductase activity, acting on the CH-OH group of donors, NAD or NADP as acceptor;
C13	SPL1(SBP)	Pno05G004451	*	5	160208926	160208935	0.000108	0.9506	oxidoreductase activity, acting on paired donors, with incorporation or reduction of molecular oxygen;monooxygenase activity;
C13	SPL1(SBP)	Pno05G005288	*	5	180733213	180733222	0.000108	0.9506	oxidoreductase activity, acting on paired donors, with incorporation or reduction of molecular oxygen;monooxygenase activity;
C13	SPL1(SBP)	Pno06G001206	*	6	20040411	20040420	0.000108	0.9506	oxidoreductase activity;
C13	SPL1(SBP)	Pno06G003267	*	6	96844297	96844306	0.000108	0.9506	terpenoid biosynthetic process;
C13	SPL1(SBP)	Pno06G005767	*	6	194878790	194878799	0.000108	0.9506	oxidoreductase activity, acting on paired donors, with incorporation or reduction of molecular oxygen;
C13	SPL1(SBP)	Pno07G004500	*	7	167771645	167771654	0.000108	0.9506	oxidoreductase activity;
C13	SPL1(SBP)	Pno08G003173	*	8	129524285	129524294	0.000108	0.9506	intramolecular oxidoreductase activity, transposing S-S bonds;
C13	SPL1(SBP)	Pno08G004243	*	8	154034786	154034795	0.000108	0.9506	isoprenoid biosynthetic process;UDP-glycosyltransferase activity;terpenoid metabolic process;
C13	SPL1(SBP)	Pno09G004810	*	9	165330441	165330450	0.000108	0.9506	secondary metabolite biosynthetic process;monooxygenase activity;oxidoreductase activity, acting on paired donors, with incorporation or reduction of molecular oxygen;
C13	SPL1(SBP)	Pno10G000126	*	10	1607443	1607452	0.000108	0.9506	oxidoreductase activity, acting on the CH-OH group of donors, NAD or NADP as acceptor;
C13	SPL1(SBP)	Pno10G000231	*	10	2863355	2863364	0.000108	0.9506	oxidoreductase activity;
C13	SPL1(SBP)	Pno10G000303	PgHMGS+GU565098+(ADI80347);	10	3711582	3711591	0.000108	0.9506	*
C13	SPL1(SBP)	Pno10G000306	*	10	3727465	3727474	0.000108	0.9506	oxidoreductase activity, acting on CH-OH group of donors;
C13	SPL1(SBP)	Pno10G001790	*	10	35477622	35477631	0.000108	0.9506	oxidoreductase activity;
C13	SPL1(SBP)	Pno10G004249	*	10	140950735	140950744	0.000108	0.9506	glycosyltransferase activity;
C13	SPL1(SBP)	Pno11G004375	*	11	146746088	146746097	0.000108	0.9506	oxidoreductase activity;
C13	SPL1(SBP)	Pno12G000724	*	12	10862558	10862567	0.000108	0.9506	oxidoreductase activity;
C13	SPL1(SBP)	Pno423G000002	*	423	38292	38301	0.000108	0.9506	monooxygenase activity;secondary metabolite biosynthetic process;oxidoreductase activity, acting on paired donors, with incorporation or reduction of molecular oxygen;
C12	MYB33(MYB)	Pno02G000881	*	2	15207216	15207225	0.000113	0.9894	glutathione disulfide oxidoreductase activity;
C12	MYB33(MYB)	Pno02G001925	*	2	34772666	34772675	0.000113	0.9894	spermine:oxygen oxidoreductase (spermidine-forming) activity;
C12	MYB33(MYB)	Pno03G000246	*	3	3479735	3479744	0.000113	0.9894	oxidoreductase activity;
C12	MYB33(MYB)	Pno03G000290	*	3	4360226	4360235	0.000113	0.9894	oxidoreductase activity;
C12	MYB33(MYB)	Pno04G000287	*	4	7125101	7125110	0.000113	0.9894	oxidoreductase activity;
C12	MYB33(MYB)	Pno04G005087	*	4	189431640	189431649	0.000113	0.9894	hydroquinone:oxygen oxidoreductase activity;
C12	MYB33(MYB)	Pno05G004586	*	5	163696500	163696509	0.000113	0.9894	oxidoreductase activity;
C12	MYB33(MYB)	Pno05G005789	*	5	189798188	189798197	0.000113	0.9894	oxidoreductase activity;
C12	MYB33(MYB)	Pno07G000211	*	7	3336155	3336164	0.000113	0.9894	oxidoreductase activity;
C12	MYB33(MYB)	Pno08G000333	*	8	9195467	9195476	0.000113	0.9894	oxidoreductase activity;
C12	MYB33(MYB)	Pno08G002861	*	8	120144077	120144086	0.000113	0.9894	isoprenoid biosynthetic process;
C12	MYB33(MYB)	Pno08G003382	*	8	135621218	135621227	0.000113	0.9894	terpenoid biosynthetic process;
C12	MYB33(MYB)	Pno08G004013	*	8	149552326	149552335	0.000113	0.9894	glycosyltransferase activity;
C12	MYB33(MYB)	Pno08G005052	*	8	166889682	166889691	0.000113	0.9894	glycosyltransferase activity;
C12	MYB33(MYB)	Pno10G001080	*	10	15674992	15675001	0.000113	0.9894	UDP-glycosyltransferase activity;
C12	MYB33(MYB)	Pno12G000680	*	12	9963609	9963618	0.000113	0.9894	oxidoreductase activity, acting on the CH-OH group of donors, NAD or NADP as acceptor;
C12	MYB33(MYB)	Pno12G004732	*	12	151922547	151922556	0.000113	0.9894	oxidoreductase activity;
C13	SPL1(SBP)	Pno01G000415	*	1	7232684	7232693	0.000134	0.9506	glycosyltransferase activity;
C13	SPL1(SBP)	Pno01G001660	*	1	29519065	29519074	0.000134	0.9506	monooxygenase activity;oxidoreductase activity, acting on paired donors, with incorporation or reduction of molecular oxygen;
C13	SPL1(SBP)	Pno02G001531	*	2	27219809	27219818	0.000134	0.9506	glycosyltransferase activity;
C13	SPL1(SBP)	Pno02G002482	*	2	51646777	51646786	0.000134	0.9506	pentacyclic triterpenoid metabolic process;triterpenoid biosynthetic process;
C13	SPL1(SBP)	Pno03G000247	*	3	3487365	3487374	0.000134	0.9506	oxidoreductase activity;
C13	SPL1(SBP)	Pno03G005892	*	3	212819511	212819520	0.000134	0.9506	glycosyltransferase activity;
C13	SPL1(SBP)	Pno04G005944	*	4	204022721	204022730	0.000134	0.9506	oxidoreductase activity, acting on paired donors, with incorporation or reduction of molecular oxygen;monooxygenase activity;secondary metabolite biosynthetic process;
C13	SPL1(SBP)	Pno05G005962	*	5	192696628	192696637	0.000134	0.9506	oxidoreductase activity;
C13	SPL1(SBP)	Pno05G006356	*	5	198501528	198501537	0.000134	0.9506	oxidoreductase activity;
C13	SPL1(SBP)	Pno06G000472	*	6	6696922	6696931	0.000134	0.9506	oxidoreductase activity;
C13	SPL1(SBP)	Pno07G000340	*	7	5452380	5452389	0.000134	0.9506	oxidoreductase activity, acting on the CH-OH group of donors, NAD or NADP as acceptor;
C13	SPL1(SBP)	Pno07G000537	*	7	10116267	10116276	0.000134	0.9506	oxidoreductase activity;
C13	SPL1(SBP)	Pno07G003150	*	7	123778476	123778485	0.000134	0.9506	oxidoreductase activity;
C13	SPL1(SBP)	Pno08G000354	*	8	10116394	10116403	0.000134	0.9506	oxidoreductase activity;
C13	SPL1(SBP)	Pno08G002067	*	8	90400613	90400622	0.000134	0.9506	intramolecular oxidoreductase activity, transposing S-S bonds;
C13	SPL1(SBP)	Pno09G000736	*	9	11006680	11006689	0.000134	0.9506	oxidoreductase activity, acting on the CH-OH group of donors, NAD or NADP as acceptor;
C13	SPL1(SBP)	Pno09G004274	*	9	152423624	152423633	0.000134	0.9506	oxidoreductase activity, acting on paired donors, with incorporation or reduction of molecular oxygen;
C13	SPL1(SBP)	Pno10G001098	*	10	16051552	16051561	0.000134	0.9506	oxidoreductase activity, acting on the CH-OH group of donors, NAD or NADP as acceptor;
C13	SPL1(SBP)	Pno12G000579	*	12	8259927	8259936	0.000134	0.9506	intramolecular oxidoreductase activity, transposing S-S bonds;
C13	SPL1(SBP)	Pno12G000936	*	12	13647116	13647125	0.000134	0.9506	oxidoreductase activity, acting on the CH-CH group of donors;
C13	SPL1(SBP)	Pno12G001544	*	12	26617156	26617165	0.000134	0.9506	terpenoid metabolic process;isoprenoid biosynthetic process;
C13	SPL1(SBP)	Pno12G001932	*	12	37917408	37917417	0.000134	0.9506	oxidoreductase activity;
C13	SPL1(SBP)	Pno12G004330	*	12	136078256	136078265	0.000134	0.9506	triterpenoid biosynthetic process;pentacyclic triterpenoid metabolic process;
C13	SPL1(SBP)	Pno12G004496	*	12	144666972	144666981	0.000134	0.9506	monooxygenase activity;oxidoreductase activity, acting on paired donors, with incorporation or reduction of molecular oxygen;
C13	SPL1(SBP)	Pno02G000626	*	2	10970757	10970766	0.000166	0.9506	isopentenyl diphosphate biosynthetic process, methylerythritol 4-phosphate pathway involved in terpenoid biosynthetic process;
C4	AT3G12130(C3H)	Pno01G002074	*	1	39564169	39564178	0.000173	0.9857	glycosyltransferase activity;
C4	AT3G12130(C3H)	Pno03G005561	*	3	206092377	206092386	0.000173	0.9857	terpenoid metabolic process;isoprenoid biosynthetic process;
C4	AT3G12130(C3H)	Pno03G005964	*	3	213863455	213863464	0.000173	0.9857	oxidoreductase activity, acting on paired donors, with incorporation or reduction of molecular oxygen;monooxygenase activity;
C4	AT3G12130(C3H)	Pno04G001612	*	4	61092337	61092346	0.000173	0.9857	glycosyltransferase activity;
C4	AT3G12130(C3H)	Pno05G004230	*	5	151725870	151725879	0.000173	0.9857	oxidoreductase activity;
C4	AT3G12130(C3H)	Pno05G004628	*	5	164852856	164852865	0.000173	0.9857	oxidoreductase activity, acting on paired donors, with incorporation or reduction of molecular oxygen;monooxygenase activity;
C4	AT3G12130(C3H)	Pno05G004693	*	5	166531456	166531465	0.000173	0.9857	oxidoreductase activity;
C4	AT3G12130(C3H)	Pno05G004825	*	5	169896995	169897004	0.000173	0.9857	oxidoreductase activity;
C4	AT3G12130(C3H)	Pno05G004833	*	5	170092443	170092452	0.000173	0.9857	oxidoreductase activity;
C4	AT3G12130(C3H)	Pno06G000062	*	6	997041	997050	0.000173	0.9857	oxidoreductase activity;
C4	AT3G12130(C3H)	Pno06G000264	*	6	3935915	3935924	0.000173	0.9857	oxidoreductase activity, acting on paired donors, with incorporation or reduction of molecular oxygen;monooxygenase activity;
C4	AT3G12130(C3H)	Pno06G000729	*	6	10616097	10616106	0.000173	0.9857	hydroquinone:oxygen oxidoreductase activity;
C4	AT3G12130(C3H)	Pno06G001395	*	6	25411855	25411864	0.000173	0.9857	glycosyltransferase activity;
C4	AT3G12130(C3H)	Pno06G002751	*	6	75177460	75177469	0.000173	0.9857	glycosyltransferase activity;
C4	AT3G12130(C3H)	Pno08G004038	*	8	150096327	150096336	0.000173	0.9857	secondary metabolite biosynthetic process;
C4	AT3G12130(C3H)	Pno09G004700	*	9	164039077	164039086	0.000173	0.9857	oxidoreductase activity;
C4	AT3G12130(C3H)	Pno09G004983	*	9	168547227	168547236	0.000173	0.9857	oxidoreductase activity, acting on paired donors, with incorporation or reduction of molecular oxygen;monooxygenase activity;
C4	AT3G12130(C3H)	Pno10G000326	*	10	4058981	4058990	0.000173	0.9857	glycosyltransferase activity;
C4	AT3G12130(C3H)	Pno10G004579	*	10	153917151	153917160	0.000173	0.9857	oxidoreductase activity;
C4	AT3G12130(C3H)	Pno11G004141	*	11	143056946	143056955	0.000173	0.9857	glycosyltransferase activity;
C4	AT3G12130(C3H)	Pno11G004171	*	11	143411528	143411537	0.000173	0.9857	oxidoreductase activity, acting on paired donors, with incorporation or reduction of molecular oxygen;monooxygenase activity;
C4	AT3G12130(C3H)	Pno12G001063	*	12	15557880	15557889	0.000173	0.9857	oxidoreductase activity, acting on superoxide radicals as acceptor;
C4	AT3G12130(C3H)	Pno12G001431	*	12	22812340	22812349	0.000173	0.9857	oxidoreductase activity, acting on paired donors, with incorporation or reduction of molecular oxygen, reduced flavin or flavoprotein as one donor, and incorporation of one atom of oxygen;
C13	SPL1(SBP)	Pno01G000420	*	1	7294701	7294710	0.00022	0.9506	glycosyltransferase activity;
C13	SPL1(SBP)	Pno02G002444	*	2	50358410	50358419	0.00022	0.9506	oxidoreductase activity, acting on the aldehyde or oxo group of donors, disulfide as acceptor;
C13	SPL1(SBP)	Pno02G006505	*	2	218025362	218025371	0.00022	0.9506	oxidoreductase activity;
C13	SPL1(SBP)	Pno03G000306	*	3	4673948	4673957	0.00022	0.9506	glycosyltransferase activity;
C13	SPL1(SBP)	Pno03G000448	*	3	7149587	7149596	0.00022	0.9506	oxidoreductase activity;
C13	SPL1(SBP)	Pno05G000034	*	5	781670	781679	0.00022	0.9506	monooxygenase activity;oxidoreductase activity, acting on paired donors, with incorporation or reduction of molecular oxygen;
C13	SPL1(SBP)	Pno07G004954	PnSS+DQ186630+(ABA29019);PgSS1+AB115496+(BAA24289);PqSS1+GU997681+(AED99863);	7	173967186	173967195	0.00022	0.9506	saponin biosynthetic process;triterpenoid metabolic process;
C13	SPL1(SBP)	Pno08G003475	*	8	137463155	137463164	0.00022	0.9506	oxidoreductase activity, acting on paired donors, with incorporation or reduction of molecular oxygen;saponin metabolic process;monooxygenase activity;
C13	SPL1(SBP)	Pno10G001193	*	10	18302271	18302280	0.00022	0.9506	isoprenoid biosynthetic process;terpenoid metabolic process;
C13	SPL1(SBP)	Pno10G004616	*	10	155345407	155345416	0.00022	0.9506	monooxygenase activity;
C13	SPL1(SBP)	Pno12G000688	*	12	10135126	10135135	0.00022	0.9506	oxidoreductase activity;
C4	AT3G12130(C3H)	Pno02G000772	*	2	13427103	13427112	0.000227	0.9857	allene-oxide cyclase activity;
C4	AT3G12130(C3H)	Pno04G004487	*	4	177920760	177920769	0.000227	0.9857	glycosyltransferase activity;
C4	AT3G12130(C3H)	Pno07G004840	*	7	172489309	172489318	0.000227	0.9857	oxidoreductase activity, acting on paired donors, with incorporation or reduction of molecular oxygen;monooxygenase activity;secondary metabolite biosynthetic process;
C4	AT3G12130(C3H)	Pno08G003417	*	8	136447562	136447571	0.000227	0.9857	oxidoreductase activity;
C4	AT3G12130(C3H)	Pno09G004768	*	9	164871485	164871494	0.000227	0.9857	oxidoreductase activity;
C4	AT3G12130(C3H)	Pno10G000367	*	10	4659533	4659542	0.000227	0.9857	glycosyltransferase activity;
C4	AT3G12130(C3H)	Pno11G004600	*	11	150261371	150261380	0.000227	0.9857	oxidoreductase activity;
C4	AT3G12130(C3H)	Pno08G001789	*	8	79274841	79274850	0.000237	0.9857	oxidoreductase activity, acting on the CH-CH group of donors, quinone or related compound as acceptor;
C12	MYB33(MYB)	Pno01G000406	*	1	7044461	7044470	0.000247	0.9894	glycosyltransferase activity;
C12	MYB33(MYB)	Pno01G001005	*	1	16729726	16729735	0.000247	0.9894	glutathione disulfide oxidoreductase activity;
C12	MYB33(MYB)	Pno01G001090	*	1	18581054	18581063	0.000247	0.9894	oxidoreductase activity;
C12	MYB33(MYB)	Pno01G001723	*	1	31254496	31254505	0.000247	0.9894	oxidoreductase activity, acting on the CH-OH group of donors, NAD or NADP as acceptor;
C12	MYB33(MYB)	Pno01G002638	*	1	57889581	57889590	0.000247	0.9894	monooxygenase activity;secondary metabolite biosynthetic process;oxidoreductase activity, acting on paired donors, with incorporation or reduction of molecular oxygen;
C12	MYB33(MYB)	Pno01G006093	*	1	206431590	206431599	0.000247	0.9894	oxidoreductase activity, acting on paired donors, with incorporation or reduction of molecular oxygen, NAD(P)H as one donor, and incorporation of one atom of oxygen;
C12	MYB33(MYB)	Pno01G006652	*	1	219617195	219617204	0.000247	0.9894	oxidoreductase activity, acting on paired donors, with incorporation or reduction of molecular oxygen;monooxygenase activity;
C12	MYB33(MYB)	Pno02G000405	*	2	7124839	7124848	0.000247	0.9894	oxidoreductase activity, acting on the CH-OH group of donors, NAD or NADP as acceptor;
C12	MYB33(MYB)	Pno02G000873	*	2	15098954	15098963	0.000247	0.9894	oxidoreductase activity, acting on a sulfur group of donors, disulfide as acceptor;
C12	MYB33(MYB)	Pno02G001862	PqHMGR+FJ755158+(ACV65036);PgHMGR2homologue+JX648390+(AGL08682);	2	33598336	33598345	0.000247	0.9894	saponin biosynthetic process;triterpenoid metabolic process;isoprenoid biosynthetic process;
C12	MYB33(MYB)	Pno02G002377	*	2	47850048	47850057	0.000247	0.9894	oxidoreductase activity;
C12	MYB33(MYB)	Pno02G006387	*	2	214798535	214798544	0.000247	0.9894	oxidoreductase activity, acting on paired donors, with incorporation or reduction of molecular oxygen;monooxygenase activity;
C12	MYB33(MYB)	Pno03G000118	*	3	1714823	1714832	0.000247	0.9894	monooxygenase activity;
C12	MYB33(MYB)	Pno03G000147	*	3	2088004	2088013	0.000247	0.9894	oxidoreductase activity, acting on paired donors, with oxidation of a pair of donors resulting in the reduction of molecular oxygen to two molecules of water;
C12	MYB33(MYB)	Pno03G001252	*	3	30199671	30199680	0.000247	0.9894	intramolecular oxidoreductase activity, transposing S-S bonds;
C12	MYB33(MYB)	Pno03G005836	*	3	212161512	212161521	0.000247	0.9894	oxidoreductase activity;
C12	MYB33(MYB)	Pno04G003933	*	4	159067034	159067043	0.000247	0.9894	oxidoreductase activity;
C12	MYB33(MYB)	Pno04G004687	*	4	182694432	182694441	0.000247	0.9894	monooxygenase activity;
C12	MYB33(MYB)	Pno04G005397	*	4	195263140	195263149	0.000247	0.9894	squalene monooxygenase activity;
C12	MYB33(MYB)	Pno04G006101	*	4	206906435	206906444	0.000247	0.9894	oxidoreductase activity;
C12	MYB33(MYB)	Pno05G000107	*	5	1981585	1981594	0.000247	0.9894	oxidoreductase activity;
C12	MYB33(MYB)	Pno05G000515	*	5	10464234	10464243	0.000247	0.9894	oxidoreductase activity;
C12	MYB33(MYB)	Pno05G003783	*	5	134028023	134028032	0.000247	0.9894	pentacyclic triterpenoid metabolic process;oxidosqualene cyclase activity;triterpenoid biosynthetic process;
C12	MYB33(MYB)	Pno05G004327	*	5	155564759	155564768	0.000247	0.9894	glycosyltransferase activity;
C12	MYB33(MYB)	Pno05G005109	*	5	176555296	176555305	0.000247	0.9894	glycosyltransferase activity;
C12	MYB33(MYB)	Pno05G005110	*	5	176653073	176653082	0.000247	0.9894	glycosyltransferase activity;
C12	MYB33(MYB)	Pno05G006464	*	5	200251618	200251627	0.000247	0.9894	trans-cinnamate 4-monooxygenase activity;secondary metabolite biosynthetic process;oxidoreductase activity, acting on paired donors, with incorporation or reduction of molecular oxygen, reduced flavin or flavoprotein as one donor, and incorporation of one atom of oxygen;
C12	MYB33(MYB)	Pno06G004278	*	6	141998187	141998196	0.000247	0.9894	glycosyltransferase activity;
C12	MYB33(MYB)	Pno06G005008	*	6	170967572	170967581	0.000247	0.9894	hydroquinone:oxygen oxidoreductase activity;
C12	MYB33(MYB)	Pno06G005702	*	6	193966027	193966036	0.000247	0.9894	hydroquinone:oxygen oxidoreductase activity;
C12	MYB33(MYB)	Pno06G005714	*	6	194037967	194037976	0.000247	0.9894	glycosyltransferase activity;
C12	MYB33(MYB)	Pno07G000327	*	7	5236258	5236267	0.000247	0.9894	oxidoreductase activity;
C12	MYB33(MYB)	Pno07G000582	*	7	11420282	11420291	0.000247	0.9894	oxidoreductase activity;
C12	MYB33(MYB)	Pno07G001000	*	7	28878795	28878804	0.000247	0.9894	glycosyltransferase activity;
C12	MYB33(MYB)	Pno07G003876	*	7	149834516	149834525	0.000247	0.9894	oxidoreductase activity;
C12	MYB33(MYB)	Pno07G004384	*	7	165174570	165174579	0.000247	0.9894	glycosyltransferase activity;
C12	MYB33(MYB)	Pno07G005094	*	7	175734720	175734729	0.000247	0.9894	glycosyltransferase activity;
C12	MYB33(MYB)	Pno08G000762	*	8	29537298	29537307	0.000247	0.9894	monooxygenase activity;
C12	MYB33(MYB)	Pno08G003126	*	8	128317669	128317678	0.000247	0.9894	monooxygenase activity;oxidoreductase activity, acting on paired donors, with incorporation or reduction of molecular oxygen;
C12	MYB33(MYB)	Pno09G000180	*	9	2895019	2895028	0.000247	0.9894	adenylate cyclase binding;
C12	MYB33(MYB)	Pno09G000308	*	9	4451808	4451817	0.000247	0.9894	oxidoreductase activity, acting on the CH-OH group of donors, NAD or NADP as acceptor;
C12	MYB33(MYB)	Pno09G000463	*	9	6890690	6890699	0.000247	0.9894	oxidoreductase activity;
C12	MYB33(MYB)	Pno09G004285	*	9	152800959	152800968	0.000247	0.9894	glycosyltransferase activity;
C12	MYB33(MYB)	Pno09G004854	*	9	167009954	167009963	0.000247	0.9894	oxidoreductase activity, acting on metal ions, NAD or NADP as acceptor;
C12	MYB33(MYB)	Pno09G004887	*	9	167406149	167406158	0.000247	0.9894	oxidoreductase activity, acting on paired donors, with oxidation of a pair of donors resulting in the reduction of molecular oxygen to two molecules of water;
C12	MYB33(MYB)	Pno10G001145	*	10	17019099	17019108	0.000247	0.9894	oxidoreductase activity;
C12	MYB33(MYB)	Pno11G000719	*	11	24355358	24355367	0.000247	0.9894	oxidoreductase activity;
C12	MYB33(MYB)	Pno12G003687	*	12	112714571	112714580	0.000247	0.9894	glycosyltransferase activity;
C12	MYB33(MYB)	Pno45G000001	*	45	36771	36780	0.000247	0.9894	oxidoreductase activity;
C13	SPL1(SBP)	Pno01G005914	*	1	199179939	199179948	0.000266	0.9506	monooxygenase activity;oxidoreductase activity, acting on paired donors, with incorporation or reduction of molecular oxygen;
C13	SPL1(SBP)	Pno03G005248	*	3	198193897	198193906	0.000266	0.9506	oxidoreductase activity;
C13	SPL1(SBP)	Pno03G005469	*	3	204279188	204279197	0.000266	0.9506	glycosyltransferase activity;
C13	SPL1(SBP)	Pno03G005943	*	3	213647906	213647915	0.000266	0.9506	glycosyltransferase activity;
C13	SPL1(SBP)	Pno04G005594	*	4	198631392	198631401	0.000266	0.9506	oxidoreductase activity;
C13	SPL1(SBP)	Pno06G000858	*	6	12606936	12606945	0.000266	0.9506	oxidoreductase activity;
C13	SPL1(SBP)	Pno07G003625	*	7	141143571	141143580	0.000266	0.9506	isoprenoid biosynthetic process;
C13	SPL1(SBP)	Pno07G004909	*	7	173353078	173353087	0.000266	0.9506	oxidoreductase activity;
C13	SPL1(SBP)	Pno08G003690	*	8	142510881	142510890	0.000266	0.9506	glycosyltransferase activity;
C13	SPL1(SBP)	Pno105G000006	*	105	68022	68031	0.000266	0.9506	oxidoreductase activity, acting on the CH-CH group of donors;
C13	SPL1(SBP)	Pno11G000123	*	11	2536473	2536482	0.000266	0.9506	oxidoreductase activity;
C13	SPL1(SBP)	Pno12G001508	*	12	25517582	25517591	0.000266	0.9506	oxidoreductase activity, acting on paired donors, with incorporation or reduction of molecular oxygen;
C13	SPL1(SBP)	Pno12G002396	*	12	57864946	57864955	0.000266	0.9506	oxidoreductase activity, acting on the aldehyde or oxo group of donors, NAD or NADP as acceptor;
C13	SPL1(SBP)	Pno12G002762	*	12	75537646	75537655	0.000266	0.9506	oxidoreductase activity, acting on the aldehyde or oxo group of donors, NAD or NADP as acceptor;
C4	AT3G12130(C3H)	Pno08G001790	*	8	79276225	79276234	0.000268	0.9857	oxidoreductase activity, acting on the CH-CH group of donors;
C4	AT3G12130(C3H)	Pno08G004436	*	8	157180372	157180381	0.00031	0.9857	oxidoreductase activity;
C4	AT3G12130(C3H)	Pno11G003038	PPTS(CYP716A53v2)+JX036031+(AFO63031);PqPPTS(PqCYP6H)+KC190491+(AGC31652);P*AS(PnCYP450)+GU997670+(AED99872);	11	117667052	117667061	0.00031	0.9857	monooxygenase activity;oxidoreductase activity, acting on paired donors, with incorporation or reduction of molecular oxygen;saponin biosynthetic process;
C13	SPL1(SBP)	Pno03G000720	*	3	12774746	12774755	0.000323	0.9506	oxidoreductase activity;
C13	SPL1(SBP)	Pno03G005743	*	3	210401355	210401364	0.000323	0.9506	oxidoreductase activity, acting on paired donors, with incorporation or reduction of molecular oxygen;
C13	SPL1(SBP)	Pno06G005635	*	6	192664340	192664349	0.000323	0.9506	oxidoreductase activity;
C13	SPL1(SBP)	Pno08G003890	*	8	147462553	147462562	0.000323	0.9506	glycosyltransferase activity;
C13	SPL1(SBP)	Pno10G000154	*	10	1953887	1953896	0.000323	0.9506	glycosyltransferase activity;
C12	MYB33(MYB)	Pno01G000458	*	1	7697462	7697471	0.000352	0.9894	isoprenoid biosynthetic process;triterpenoid metabolic process;saponin biosynthetic process;
C12	MYB33(MYB)	Pno01G000571	*	1	9608234	9608243	0.000352	0.9894	oxidoreductase activity, acting on single donors with incorporation of molecular oxygen, incorporation of two atoms of oxygen;
C12	MYB33(MYB)	Pno01G000829	*	1	13662107	13662116	0.000352	0.9894	monooxygenase activity;oxidoreductase activity, acting on paired donors, with incorporation or reduction of molecular oxygen;
C12	MYB33(MYB)	Pno01G002044	*	1	38982140	38982149	0.000352	0.9894	glycosyltransferase activity;
C12	MYB33(MYB)	Pno02G002020	*	2	37167972	37167981	0.000352	0.9894	oxidoreductase activity, acting on the CH-OH group of donors, NAD or NADP as acceptor;
C12	MYB33(MYB)	Pno02G005658	*	2	187760142	187760151	0.000352	0.9894	oxidoreductase activity, acting on CH-OH group of donors;
C12	MYB33(MYB)	Pno02G006415	*	2	215553585	215553594	0.000352	0.9894	monooxygenase activity;oxidoreductase activity, acting on paired donors, with incorporation or reduction of molecular oxygen;
C12	MYB33(MYB)	Pno03G003644	*	3	139595588	139595597	0.000352	0.9894	glycosyltransferase activity;
C12	MYB33(MYB)	Pno03G004187	*	3	160967132	160967141	0.000352	0.9894	oxidoreductase activity, acting on the aldehyde or oxo group of donors, NAD or NADP as acceptor;
C12	MYB33(MYB)	Pno03G005842	*	3	212240870	212240879	0.000352	0.9894	oxidoreductase activity;
C12	MYB33(MYB)	Pno04G000784	*	4	28241840	28241849	0.000352	0.9894	oxidoreductase activity;
C12	MYB33(MYB)	Pno05G000368	*	5	7258230	7258239	0.000352	0.9894	glycosyltransferase activity;
C12	MYB33(MYB)	Pno05G005665	*	5	187939559	187939568	0.000352	0.9894	oxidoreductase activity;
C12	MYB33(MYB)	Pno06G001412	*	6	26131078	26131087	0.000352	0.9894	hydroquinone:oxygen oxidoreductase activity;
C12	MYB33(MYB)	Pno07G004758	*	7	171398497	171398506	0.000352	0.9894	oxidoreductase activity, acting on paired donors, with incorporation or reduction of molecular oxygen;monooxygenase activity;
C12	MYB33(MYB)	Pno08G000374	*	8	11030207	11030216	0.000352	0.9894	squalene monooxygenase activity;
C12	MYB33(MYB)	Pno08G004226	*	8	153717072	153717081	0.000352	0.9894	glycosyltransferase activity;
C12	MYB33(MYB)	Pno09G000213	*	9	3212918	3212927	0.000352	0.9894	oxidoreductase activity, acting on paired donors, with incorporation or reduction of molecular oxygen;secondary metabolite biosynthetic process;monooxygenase activity;
C12	MYB33(MYB)	Pno09G000459	*	9	6807413	6807422	0.000352	0.9894	terpenoid metabolic process;isoprenoid biosynthetic process;
C12	MYB33(MYB)	Pno09G004283	*	9	152697785	152697794	0.000352	0.9894	glycosyltransferase activity;
C12	MYB33(MYB)	Pno11G003424	*	11	129598345	129598354	0.000352	0.9894	oxidoreductase activity;
C12	MYB33(MYB)	Pno11G003800	*	11	137478575	137478584	0.000352	0.9894	glycosyltransferase activity;
C12	MYB33(MYB)	Pno11G004568	*	11	149917748	149917757	0.000352	0.9894	monooxygenase activity;
C12	MYB33(MYB)	Pno12G001480	*	12	24682167	24682176	0.000352	0.9894	oxidoreductase activity;
C12	MYB33(MYB)	Pno01G002224	*	1	43949454	43949463	0.000384	0.9894	oxidoreductase activity;
C12	MYB33(MYB)	Pno02G002374	*	2	47785456	47785465	0.000384	0.9894	glycosyltransferase activity;
C12	MYB33(MYB)	Pno05G000643	*	5	14012721	14012730	0.000384	0.9894	monooxygenase activity;oxidoreductase activity, acting on paired donors, with incorporation or reduction of molecular oxygen;
C12	MYB33(MYB)	Pno05G004782	*	5	168557891	168557900	0.000384	0.9894	oxidoreductase activity, acting on the CH-OH group of donors, NAD or NADP as acceptor;
C12	MYB33(MYB)	Pno06G001484	*	6	28142484	28142493	0.000384	0.9894	saponin biosynthetic process;UDP-glycosyltransferase activity;isoprenoid biosynthetic process;terpenoid metabolic process;
C12	MYB33(MYB)	Pno06G005229	*	6	180005043	180005052	0.000384	0.9894	glycosyltransferase activity;
C12	MYB33(MYB)	Pno11G000008	*	11	178620	178629	0.000384	0.9894	oxidoreductase activity;
C12	MYB33(MYB)	Pno12G004566	*	12	147331338	147331347	0.000384	0.9894	oxidoreductase activity;
C12	MYB33(MYB)	Pno64G000002	*	64	130508	130517	0.000384	0.9894	oxidoreductase activity, acting on paired donors, with incorporation or reduction of molecular oxygen;
C13	SPL1(SBP)	Pno03G000245	*	3	3474266	3474275	0.000426	0.9506	oxidoreductase activity;
C13	SPL1(SBP)	Pno03G005326	*	3	200576580	200576589	0.000426	0.9506	diterpenoid metabolic process;terpenoid biosynthetic process;
C13	SPL1(SBP)	Pno04G004504	*	4	178420150	178420159	0.000426	0.9506	terpenoid biosynthetic process;
C13	SPL1(SBP)	Pno04G006345	*	4	211084674	211084683	0.000426	0.9506	oxidoreductase activity, acting on CH-OH group of donors;
C13	SPL1(SBP)	Pno05G000316	*	5	6263255	6263264	0.000426	0.9506	oxidoreductase activity;
C13	SPL1(SBP)	Pno05G004315	*	5	155198456	155198465	0.000426	0.9506	glycosyltransferase activity;
C13	SPL1(SBP)	Pno05G005009	*	5	173786162	173786171	0.000426	0.9506	N,N-dimethylaniline monooxygenase activity;indole-3-pyruvate monooxygenase activity;
C13	SPL1(SBP)	Pno05G005244	*	5	179703254	179703263	0.000426	0.9506	oxidoreductase activity, acting on paired donors, with incorporation or reduction of molecular oxygen;cyclase activity;intramolecular oxidoreductase activity;monooxygenase activity;
C13	SPL1(SBP)	Pno07G004662	PnSE1+KC953033+(AGS79227);PgSE1+AB122078+(BAD15330);PnSE1homologue+DQ386734+(ABE60738);	7	170035741	170035750	0.000426	0.9506	squalene monooxygenase activity;
C13	SPL1(SBP)	Pno08G003940	*	8	148264670	148264679	0.000426	0.9506	glycosyltransferase activity;oxidoreductase activity, acting on a sulfur group of donors, disulfide as acceptor;
C13	SPL1(SBP)	Pno08G004293	*	8	154987720	154987729	0.000426	0.9506	secondary metabolite biosynthetic process;
C13	SPL1(SBP)	Pno09G000125	*	9	2020640	2020649	0.000426	0.9506	oxidoreductase activity, acting on paired donors, with incorporation or reduction of molecular oxygen;monooxygenase activity;secondary metabolite biosynthetic process;
C13	SPL1(SBP)	Pno09G000307	*	9	4451373	4451382	0.000426	0.9506	oxidoreductase activity, acting on the CH-OH group of donors, NAD or NADP as acceptor;
C13	SPL1(SBP)	Pno11G000173	*	11	3648760	3648769	0.000426	0.9506	oxidoreductase activity, acting on single donors with incorporation of molecular oxygen, incorporation of two atoms of oxygen;
C13	SPL1(SBP)	Pno177G000001	*	177	7523	7532	0.000426	0.9506	adenylate cyclase-modulating G protein-coupled receptor signaling pathway;
C12	MYB33(MYB)	Pno03G000800	*	3	14593000	14593009	0.000427	0.9894	glycosyltransferase activity;
C4	AT3G12130(C3H)	Pno07G000210	*	7	3332385	3332394	0.000428	0.9857	oxidoreductase activity;
C4	AT3G12130(C3H)	Pno11G004792	*	11	153504585	153504594	0.000428	0.9857	glycosyltransferase activity;
C4	AT3G12130(C3H)	Pno04G004824	*	4	184955572	184955581	1.13e-05	0.9857	glycosyltransferase activity;
C4	AT3G12130(C3H)	Pno10G000893	*	10	12311947	12311956	1.13e-05	0.9857	oxidoreductase activity, acting on the CH-OH group of donors, NAD or NADP as acceptor;
C4	AT3G12130(C3H)	Pno03G000647	*	3	10702212	10702221	1.33e-05	0.9857	positive regulation of secondary metabolite biosynthetic process;
C4	AT3G12130(C3H)	Pno05G000134	*	5	2560465	2560474	1.33e-05	0.9857	indole-3-pyruvate monooxygenase activity;
C13	SPL1(SBP)	Pno02G000343	*	2	6104465	6104474	1.42e-05	0.9506	oxidoreductase activity, acting on the CH-OH group of donors, NAD or NADP as acceptor;
C13	SPL1(SBP)	Pno05G005639	*	5	187495612	187495621	1.42e-05	0.9506	oxidoreductase activity, acting on paired donors, with incorporation or reduction of molecular oxygen;monooxygenase activity;sesquiterpenoid metabolic process;secondary metabolite biosynthetic process;
C13	SPL1(SBP)	Pno05G006214	*	5	196218053	196218062	1.42e-05	0.9506	oxidoreductase activity;
C4	AT3G12130(C3H)	Pno06G005499	*	6	188749580	188749589	1.92e-05	0.9857	glycosyltransferase activity;
C4	AT3G12130(C3H)	Pno10G001124	*	10	16560268	16560277	1.92e-05	0.9857	oxidoreductase activity;
C4	AT3G12130(C3H)	Pno10G001139	*	10	16817070	16817079	1.92e-05	0.9857	oxidoreductase activity;
C4	AT3G12130(C3H)	Pno12G000863	*	12	12573486	12573495	1.92e-05	0.9857	UDP-glycosyltransferase activity;
C4	AT3G12130(C3H)	Pno01G001358	*	1	23354914	23354923	2.29e-05	0.9857	monooxygenase activity;oxidoreductase activity, acting on paired donors, with incorporation or reduction of molecular oxygen;
C4	AT3G12130(C3H)	Pno01G001598	*	1	28056495	28056504	2.29e-05	0.9857	UDP-glycosyltransferase activity;
C4	AT3G12130(C3H)	Pno02G001561	*	2	27762661	27762670	2.29e-05	0.9857	oxidoreductase activity, acting on the CH-OH group of donors, NAD or NADP as acceptor;
C4	AT3G12130(C3H)	Pno09G004648	*	9	163463477	163463486	2.29e-05	0.9857	oxidoreductase activity, acting on the CH-OH group of donors, NAD or NADP as acceptor;
C4	AT3G12130(C3H)	Pno12G001151	*	12	17089838	17089847	2.29e-05	0.9857	oxidoreductase activity, acting on single donors with incorporation of molecular oxygen, incorporation of two atoms of oxygen;
C4	AT3G12130(C3H)	Pno12G001362	*	12	21446923	21446932	2.29e-05	0.9857	oxidoreductase activity;
C4	AT3G12130(C3H)	Pno173G000004	*	173	35467	35476	2.29e-05	0.9857	oxidoreductase activity;
C12	MYB33(MYB)	Pno01G006028	*	1	204391458	204391467	2.84e-05	0.9894	glycosyltransferase activity;
C5	SPL9(SBP)	Pno01G000896	*	1	14819420	14819427	3.58e-05	0.949	oxidoreductase activity;
C5	SPL9(SBP)	Pno01G001065	*	1	17902317	17902324	3.58e-05	0.949	oxidoreductase activity, acting on the CH-CH group of donors;
C5	SPL9(SBP)	Pno03G000079	*	3	1142888	1142895	3.58e-05	0.949	positive regulation of secondary metabolite biosynthetic process;
C5	SPL9(SBP)	Pno04G005584	*	4	198345590	198345597	3.58e-05	0.949	oxidoreductase activity, acting on paired donors, with incorporation or reduction of molecular oxygen;monooxygenase activity;secondary metabolite biosynthetic process;
C5	SPL9(SBP)	Pno08G003771	*	8	144620057	144620064	3.58e-05	0.949	oxidoreductase activity;
C5	SPL9(SBP)	Pno08G003983	*	8	149071775	149071782	3.58e-05	0.949	glycosyltransferase activity;
C5	SPL9(SBP)	Pno10G001352	*	10	21221078	21221085	3.58e-05	0.949	adenylate cyclase-activating G protein-coupled receptor signaling pathway;
C5	SPL9(SBP)	Pno11G003040	*	11	117796463	117796470	3.58e-05	0.949	oxidoreductase activity, acting on the CH-OH group of donors, NAD or NADP as acceptor;
C5	SPL9(SBP)	Pno12G001046	*	12	15320029	15320036	3.58e-05	0.949	isoprenoid biosynthetic process;UDP-glycosyltransferase activity;terpenoid metabolic process;
C5	SPL9(SBP)	Pno12G001286	*	12	19526119	19526126	3.58e-05	0.949	oxidoreductase activity, acting on paired donors, with incorporation or reduction of molecular oxygen;
C5	SPL9(SBP)	Pno505G000003	*	505	56443	56450	3.58e-05	0.949	oxidoreductase activity, acting on paired donors, with incorporation or reduction of molecular oxygen;
C13	SPL1(SBP)	Pno01G000839	*	1	13842064	13842073	5.4e-05	0.9506	intramolecular oxidoreductase activity, transposing S-S bonds;
C13	SPL1(SBP)	Pno01G001855	*	1	34327207	34327216	5.4e-05	0.9506	glycosyltransferase activity;
C13	SPL1(SBP)	Pno01G002054	*	1	39239796	39239805	5.4e-05	0.9506	oxidoreductase activity;
C13	SPL1(SBP)	Pno01G005532	*	1	184236354	184236363	5.4e-05	0.9506	glycosyltransferase activity;
C13	SPL1(SBP)	Pno02G000774	PqPPDS(PqD12H)+JX569336+(AFU93031);PPDS(CYP716A47)+JN604537+(AEY75213);PnPPDS(PnCYP450)+GU997665+(AED99867);	2	13467045	13467054	5.4e-05	0.9506	saponin biosynthetic process;oxidoreductase activity, acting on paired donors, with incorporation or reduction of molecular oxygen;terpenoid biosynthetic process;monooxygenase activity;
C13	SPL1(SBP)	Pno02G002265	*	2	43800723	43800732	5.4e-05	0.9506	oxidoreductase activity, acting on paired donors, with incorporation or reduction of molecular oxygen;monooxygenase activity;secondary metabolite biosynthetic process;
C13	SPL1(SBP)	Pno02G002543	*	2	53997927	53997936	5.4e-05	0.9506	oxidoreductase activity;
C13	SPL1(SBP)	Pno03G000157	*	3	2229009	2229018	5.4e-05	0.9506	oxidoreductase activity, acting on paired donors, with incorporation or reduction of molecular oxygen;
C13	SPL1(SBP)	Pno03G000839	*	3	15629988	15629997	5.4e-05	0.9506	oxidoreductase activity, acting on paired donors, with incorporation or reduction of molecular oxygen;monooxygenase activity;terpenoid metabolic process;
C13	SPL1(SBP)	Pno05G004453	*	5	160268059	160268068	5.4e-05	0.9506	monooxygenase activity;oxidoreductase activity, acting on paired donors, with incorporation or reduction of molecular oxygen;
C13	SPL1(SBP)	Pno05G005783	*	5	189677276	189677285	5.4e-05	0.9506	oxidoreductase activity, acting on paired donors, with oxidation of a pair of donors resulting in the reduction of molecular oxygen to two molecules of water;
C13	SPL1(SBP)	Pno05G006232	*	5	196351671	196351680	5.4e-05	0.9506	oxidoreductase activity, acting on paired donors, with incorporation or reduction of molecular oxygen;
C13	SPL1(SBP)	Pno05G006387	*	5	199019961	199019970	5.4e-05	0.9506	oxidoreductase activity, acting on paired donors, with incorporation or reduction of molecular oxygen;monooxygenase activity;
C13	SPL1(SBP)	Pno06G001032	*	6	16407451	16407460	5.4e-05	0.9506	intramolecular oxidoreductase activity, transposing S-S bonds;glycosyltransferase activity;
C13	SPL1(SBP)	Pno06G005583	*	6	191710985	191710994	5.4e-05	0.9506	N,N-dimethylaniline monooxygenase activity;indole-3-pyruvate monooxygenase activity;
C13	SPL1(SBP)	Pno08G000076	*	8	1683812	1683821	5.4e-05	0.9506	oxidoreductase activity;
C13	SPL1(SBP)	Pno08G003021	*	8	125311627	125311636	5.4e-05	0.9506	diterpenoid biosynthetic process;
C13	SPL1(SBP)	Pno08G003386	*	8	135756729	135756738	5.4e-05	0.9506	UDP-glycosyltransferase activity;
C13	SPL1(SBP)	Pno08G003763	*	8	144431821	144431830	5.4e-05	0.9506	glycosyltransferase activity;
C13	SPL1(SBP)	Pno11G003443	*	11	129935121	129935130	5.4e-05	0.9506	oxidoreductase activity;
C13	SPL1(SBP)	Pno162G000001	*	162	56457	56466	5.4e-05	0.9506	oxidoreductase activity, acting on paired donors, with incorporation or reduction of molecular oxygen, NAD(P)H as one donor, and incorporation of one atom of oxygen;
C4	AT3G12130(C3H)	Pno03G000677	*	3	11546211	11546220	7.27e-05	0.9857	hydroquinone:oxygen oxidoreductase activity;
C4	AT3G12130(C3H)	Pno04G002314	*	4	88893654	88893663	7.27e-05	0.9857	oxidoreductase activity, acting on the CH-OH group of donors, NAD or NADP as acceptor;
C4	AT3G12130(C3H)	Pno04G004411	*	4	175756047	175756056	7.27e-05	0.9857	terpenoid metabolic process;isoprenoid biosynthetic process;
C4	AT3G12130(C3H)	Pno04G006190	*	4	208301149	208301158	7.27e-05	0.9857	oxidoreductase activity, acting on paired donors, with incorporation or reduction of molecular oxygen;
C4	AT3G12130(C3H)	Pno05G004585	*	5	163646079	163646088	7.27e-05	0.9857	oxidoreductase activity;
C4	AT3G12130(C3H)	Pno06G000117	*	6	1912178	1912187	7.27e-05	0.9857	glycosyltransferase activity;
C4	AT3G12130(C3H)	Pno06G000174	*	6	2728028	2728037	7.27e-05	0.9857	glycosyltransferase activity;
C4	AT3G12130(C3H)	Pno08G005053	*	8	166912618	166912627	7.27e-05	0.9857	glycosyltransferase activity;
C4	AT3G12130(C3H)	Pno09G003680	*	9	130496268	130496277	7.27e-05	0.9857	glycosyltransferase activity;
C4	AT3G12130(C3H)	Pno588G000001	*	588	15254	15263	7.27e-05	0.9857	glycosyltransferase activity;
C4	AT3G12130(C3H)	Pno04G004499	*	4	178153677	178153686	7.62e-06	0.9857	terpenoid metabolic process;isoprenoid biosynthetic process;UDP-glycosyltransferase activity;
C4	AT3G12130(C3H)	Pno05G001264	*	5	34878807	34878816	7.62e-06	0.9857	UDP-glycosyltransferase activity;
C4	AT3G12130(C3H)	Pno06G000743	*	6	10823654	10823663	7.62e-06	0.9857	oxidoreductase activity, acting on the CH-OH group of donors, NAD or NADP as acceptor;
C4	AT3G12130(C3H)	Pno10G001112	*	10	16301827	16301836	7.62e-06	0.9857	oxidoreductase activity;
C4	AT3G12130(C3H)	Pno11G004657	*	11	151161870	151161879	7.62e-06	0.9857	oxidoreductase activity;
C4	AT3G12130(C3H)	Pno11G004963	*	11	156320118	156320127	7.62e-06	0.9857	secondary metabolite biosynthetic process;monooxygenase activity;oxidoreductase activity, acting on paired donors, with incorporation or reduction of molecular oxygen;
C4	AT3G12130(C3H)	Pno1460G000001	*	1460	13118	13127	7.62e-06	0.9857	oxidoreductase activity, acting on paired donors, with incorporation or reduction of molecular oxygen, NAD(P)H as one donor, and incorporation of one atom of oxygen;
C4	AT3G12130(C3H)	Pno696G000003	*	696	20288	20297	7.62e-06	0.9857	monooxygenase activity;oxidoreductase activity, acting on paired donors, with incorporation or reduction of molecular oxygen;
C5	SPL9(SBP)	Pno02G000669	*	2	11752973	11752980	7.93e-05	0.949	terpenoid biosynthetic process;
C5	SPL9(SBP)	Pno06G003093	*	6	89500926	89500933	7.93e-05	0.949	glycosyltransferase activity;
C5	SPL9(SBP)	Pno08G003857	*	8	146907535	146907542	7.93e-05	0.949	glycosyltransferase activity;
C5	SPL9(SBP)	Pno09G004925	*	9	167783244	167783251	7.93e-05	0.949	glycosyltransferase activity;
C5	SPL9(SBP)	Pno10G000707	*	10	9204829	9204836	7.93e-05	0.949	diterpenoid biosynthetic process;
C5	SPL9(SBP)	Pno11G004901	*	11	154769103	154769110	7.93e-05	0.949	oxidoreductase activity;
C5	SPL9(SBP)	Pno12G000782	*	12	11556481	11556488	7.93e-05	0.949	oxidoreductase activity, acting on paired donors, with incorporation or reduction of molecular oxygen;monooxygenase activity;
C4	AT3G12130(C3H)	Pno02G000985	*	2	17105950	17105959	9.62e-06	0.9857	glycosyltransferase activity;
